# Leveraging Endogenous ADAR for Programmable Editing on RNA

**DOI:** 10.1101/605972

**Authors:** Liang Qu, Zongyi Yi, Shiyou Zhu, Chunhui Wang, Zhongzheng Cao, Zhuo Zhou, Pengfei Yuan, Ying Yu, Feng Tian, Zhiheng Liu, Ying Bao, Yanxia Zhao, Wensheng Wei

**Affiliations:** Biomedical Pioneering Innovation Center, Beijing Advanced Innovation Center for Genomics, Peking-Tsinghua Center for Life Sciences, Peking University Genome Editing Research Center, State Key Laboratory of Protein and Plant Gene Research, School of Life Sciences, Peking University, Beijing 100871, China; Peking University-Tsinghua University-National Institute of Biological Sciences Joint Graduate Program (PTN), Peking University, 100871, China; Academy for Advanced Interdisciplinary Studies, Peking University, Beijing 100871, China; EdiGene Inc, Life Science Park, 22 KeXueYuan Road, Changping District, Beijing 102206, China

## Abstract

Nucleic acid editing carries enormous potential for biological research and the development of therapeutics. Current tools for DNA or RNA editing rely on introducing exogenous proteins into living organisms, which is subject to potential risks or technical barriers due to possible aberrant effector activity, delivery limits and immunogenicity. Here, we report a programmable approach that employs a short RNA to leverage endogenous ADAR (Adenosine Deaminase Acting on RNA) proteins for targeted RNA editing. We engineered an RNA that is partially complementary to the target transcript to recruit native ADAR1 or ADAR2 to change adenosine to inosine at a specific site. We designated this new method as LEAPER (<u>L</u>everaging <u>E</u>ndogenous <u>A</u>DAR for <u>P</u>rogrammable <u>E</u>diting on <u>R</u>NA) and the ADAR-recruiting RNA as arRNA. arRNA, either expressed from plasmid or viral vector, or synthesized as an oligonucleotide, could achieve desirable editing. LEAPER has a manageable off-target rate on the targeted transcripts and rare global off-targets. We demonstrated that LEAPER could restore p53 function by repairing a specific cancer-relevant point mutation. Moreover, LEAPER could apply to a broad spectrum of cell types including multiple human primary cells, and it restored the α-L-iduronidase catalytic activity in Hurler syndrome patient-derived primary fibroblasts without evoking innate immune responses. As a single molecule system akin to RNAi, LEAPER enables precise and efficient RNA editing, offering the transformative potential for basic research and therapeutics.
