## Supplementary Table 2 for "Leveraging Endogenous ADAR for Programmable Editing on RNA"

### Sheet: Sequence of arRNA and Ctrl RNA
Name	Sequence (5' ---> 3')	Source
Ctrl RNA70	aaaccgagggaucauaggggacugaauccaccauucuucucccaaucccugcaacuccuucuuccccugc	Fig. 1
arRNA70	ugaacagcuccucgcccuugcucacuggcagagcccucCagcaucgcgagcaggcgcugccuccuccgcc
Ctrl RNA71	ucucaguccaauguaugguccgagcacaagcucuaaucaaaguccgcggguguagaccgguugccauagga	Fig. 2 and Fig. 3
arRNA71	acagcuccucgcccuugcucacuggcagagcccucCagcaucgcgagcaggcgcugccuccuccgccgcug
arRNA71-CAA	acagcuccucgcccuugcucacuggcagagcccucAagcaucgcgagcaggcgcugccuccuccgccgcug	Fig. 3a
arRNA71-CUA	acagcuccucgcccuugcucacuggcagagcccucUagcaucgcgagcaggcgcugccuccuccgccgcug
arRNA71-CGA	acagcuccucgcccuugcucacuggcagagcccucGagcaucgcgagcaggcgcugccuccuccgccgcug
arRNA71-GCA	acagcuccucgcccuugcucacuggcagagcccuGCAgcaucgcgagcaggcgcugccuccuccgccgcug	Fig. 3b, c
arRNA71-UCA	acagcuccucgcccuugcucacuggcagagcccuUCAgcaucgcgagcaggcgcugccuccuccgccgcug
arRNA71-ACA	acagcuccucgcccuugcucacuggcagagcccuACAgcaucgcgagcaggcgcugccuccuccgccgcug
arRNA71-CCU	acagcuccucgcccuugcucacuggcagagcccuCCUgcaucgcgagcaggcgcugccuccuccgccgcug
arRNA71-GCU	acagcuccucgcccuugcucacuggcagagcccuGCUgcaucgcgagcaggcgcugccuccuccgccgcug
arRNA71-UCU	acagcuccucgcccuugcucacuggcagagcccuUCUgcaucgcgagcaggcgcugccuccuccgccgcug
arRNA71-ACU	acagcuccucgcccuugcucacuggcagagcccuACUgcaucgcgagcaggcgcugccuccuccgccgcug
arRNA71-CCC	acagcuccucgcccuugcucacuggcagagcccuCCCgcaucgcgagcaggcgcugccuccuccgccgcug
arRNA71-GCC	acagcuccucgcccuugcucacuggcagagcccuGCCgcaucgcgagcaggcgcugccuccuccgccgcug
arRNA71-UCC	acagcuccucgcccuugcucacuggcagagcccuUCCgcaucgcgagcaggcgcugccuccuccgccgcug
arRNA71-ACC	acagcuccucgcccuugcucacuggcagagcccuACCgcaucgcgagcaggcgcugccuccuccgccgcug
arRNA71-CCG	acagcuccucgcccuugcucacuggcagagcccuCCGgcaucgcgagcaggcgcugccuccuccgccgcug
arRNA71-GCG	acagcuccucgcccuugcucacuggcagagcccuGCUgcaucgcgagcaggcgcugccuccuccgccgcug
arRNA71-UCG	acagcuccucgcccuugcucacuggcagagcccuUCGgcaucgcgagcaggcgcugccuccuccgccgcug
arRNA71-ACG	acagcuccucgcccuugcucacuggcagagcccuACGgcaucgcgagcaggcgcugccuccuccgccgcug
arRNA31-Reporter-1	acuggcagagcccucCagcaucgcgagcagg	Fig. 3d and Fig. 10
arRNA51-Reporter-1	gcccuugcucacuggcagagcccucCagcaucgcgagcaggcgcugccucc
arRNA91-Reporter-1	acagcuccucgcccuugcucacuggcagagcccucCagcaucgcgagcaggcgcugccuccuccgccgcug
arRNA111-Reporter-1	accccggugaacagcuccucgcccuugcucacuggcagagcccucCagcaucgcgagcaggcgcugccuccuccgccgcugccuccuccgc
arRNA131-Reporter-1	gcucgaccaggaugggcaccaccccggugaacagcuccucgcccuugcucacuggcagagcccucCagcaucgcgagcaggcgcugccuccuccgccgcugccuccuccgccgcugccuccuccgcccugc
arRNA151-Reporter-1	ucgccguccagcucgaccaggaugggcaccaccccggugaacagcuccucgcccuugcucacuggcagagcccucCagcaucgcgagcaggcgcugccuccuccgccgcugccuccuccgccgcugccuccuccgcccugcagcuuguaca
arRNA171-Reporter-1	gccguuuacgucgccguccagcucgaccaggaugggcaccaccccggugaacagcuccucgcccuugcucacuggcagagcccucCagcaucgcgagcaggcgcugccuccuccgccgcugccuccuccgccgcugccuccuccgcccugcagcuuguacagcucguccau
arRNA191-Reporter-1	ugaacuuguggccguuuacgucgccguccagcucgaccaggaugggcaccaccccggugaacagcuccucgcccuugcucacuggcagagcccucCagcaucgcgagcaggcgcugccuccuccgccgcugccuccuccgccgcugccuccuccgcccugcagcuuguacagcucguccaugccgccggug
arRNA211-Reporter-1	ccggacacgcugaacuuguggccguuuacgucgccguccagcucgaccaggaugggcaccaccccggugaacagcuccucgcccuugcucacuggcagagcccucCagcaucgcgagcaggcgcugccuccuccgccgcugccuccuccgccgcugccuccuccgcccugcagcuuguacagcucguccaugccgccgguggaguggcggc
arRNA31-Reporter-2	gcgaccggggaucucCacagauucuuccggc
arRNA51-Reporter-2	gcucacgguggcgaccggggaucucCacagauucuuccggcguguauaccu
arRNA71-Reporter-2	ccucgcccuugcucacgguggcgaccggggaucucCacagauucuuccggcguguauaccuucugcugccu
arRNA91-Reporter-2	gugaacagcuccucgcccuugcucacgguggcgaccggggaucucCacagauucuuccggcguguauaccuucugcugccuccuccgccgc
arRNA111-Reporter-2	caccaccccggugaacagcuccucgcccuugcucacgguggcgaccggggaucucCacagauucuuccggcguguauaccuucugcugccuccuccgccgcugccuccucc
arRNA131-Reporter-2	ccaggaugggcaccaccccggugaacagcuccucgcccuugcucacgguggcgaccggggaucucCacagauucuuccggcguguauaccuucugcugccuccuccgccgcugccuccuccgccgcugccu
arRNA151-Reporter-2	uccagcucgaccaggaugggcaccaccccggugaacagcuccucgcccuugcucacgguggcgaccggggaucucCacagauucuuccggcguguauaccuucugcugccuccuccgccgcugccuccuccgccgcugccuccuccgcccu
arRNA171-Reporter-2	cggcgacguauccagcucgaccaggaugggcaccaccccggugaacagcuccucgcccuugcucacgguggcgaccggggaucucCacagauucuuccggcguguauaccuucugcugccuccuccgccgcugccuccuccgccgcugccuccuccgcccugcagcuugua
arRNA191-Reporter-2	uguggccguuuacgucgccguccagcucgaccaggaugggcaccaccccggugaacagcuccucgcccuugcucacgguggcgaccggggaucucCacagauucuuccggcguguauaccuucugcugccuccuccgccgcugccuccuccgccgcugccuccuccgcccugcagcuuguacagcucgucc
arRNA211-Reporter-2	acgcugaacuuguggccguuuacgucgccguccagcucgaccaggaugggcaccaccccggugaacagcuccucgcccuugcucacgguggcgaccggggaucucCacagauucuuccggcguguauaccuucugcugccuccuccgccgcugccuccuccgccgcugccuccuccgcccugcagcuuguacagcucguccaugccgccgg
arRNA71(C+70)-Reporter-1	Cagcaucgcgagcaggcgcugccuccuccgccgcugccuccuccgccgcugccuccuccgcccugcagcuu	Fig. 3e
arRNA71(5+C+65)-Reporter-1	cccucCagcaucgcgagcaggcgcugccuccuccgccgcugccuccuccgccgcugccuccuccgcccugc
arRNA71(10+C+60)-Reporter-1	cagagcccucCagcaucgcgagcaggcgcugccuccuccgccgcugccuccuccgccgcugccuccuccgc
arRNA71(15+C+55)-Reporter 1	acuggcagagcccuccCagcaucgcgagcaggcgcugccuccuccgccgcugccuccuccgccgcugccucc
arRNA71(20+C+50)-Reporter-1	ugcucacuggcagagcccucCagcaucgcgagcaggcgcugccuccuccgccgcugccuccuccgccgcug
arRNA71(25+C+45)-Reporter-1	gcccuugcucacuggcagagcccucCagcaucgcgagcaggcgcugccuccuccgccgcugccuccuccgc
arRNA71(30+C+40)-Reporter-1	uccucgcccuugcucacuggcagagcccucCagcaucgcgagcaggcgcugccuccuccgccgcugccucc
arRNA71(40+C+30)-Reporter-1	ggugaacagcuccucgcccuugcucacuggcagagcccucCagcaucgcgagcaggcgcugccuccuccgc
arRNA71(45+C+25)-Reporter-1	accccggugaacagcuccucgcccuugcucacuggcagagcccucCagcaucgcgagcaggcgcugccucc
arRNA71(50+C+20)-Reporter-1	gcaccaccccggugaacagcuccucgcccuugcucacuggcagagcccucCagcaucgcgagcaggcgcug
arRNA71(55+C+15)-Reporter-1	gaugggcaccaccccggugaacagcuccucgcccuugcucacuggcagagcccucCagcaucgcgagcagg
arRNA71(60+C+10)-Reporter-1	accaggaugggcaccaccccggugaacagcuccucgcccuugcucacuggcagagcccucCagcaucgcga
arRNA71(65+C+5)-Reporter-1	gcucgaccaggaugggcaccaccccggugaacagcuccucgcccuugcucacuggcagagcccucCagcau
arRNA71(70+C)-Reporter-1	guccagcucgaccaggaugggcaccaccccggugaacagcuccucgcccuugcucacuggcagagcccucC
arRNA71(C+70)-Reporter-2	Cacagauucuuccggcguguauaccuucugcugccuccuccgccgcugccuccuccgccgcugccuccucc
arRNA71(5+C+65)-Reporter-2	aucucCacagauucuuccggcguguauaccuucugcugccuccuccgccgcugccuccuccgccgcugccu
arRNA71(10+C+60)-Reporter-2	cggggaucucCacagauucuuccggcguguauaccuucugcugccuccuccgccgcugccuccuccgccgc
arRNA71(15+C+55)-Reporter-2	gcgaccggggaucucCacagauucuuccggcguguauaccuucugcugccuccuccgccgcugccuccucc
arRNA71(20+C+50)-Reporter-2	cgguggcgaccggggaucucCacagauucuuccggcguguauaccuucugcugccuccuccgccgcugccu
arRNA71(25+C+45)-Reporter-2	gcucacgguggcgaccggggaucucCacagauucuuccggcguguauaccuucugcugccuccuccgccgc
arRNA71(30+C+40)-Reporter-2	cccuugcucacgguggcgaccggggaucucCacagauucuuccggcguguauaccuucugcugccuccucc
arRNA71(40+C+30)-Reporter-2	cagcuccucgcccuugcucacgguggcgaccggggaucucCacagauucuuccggcguguauaccuucugc
arRNA71(45+C+25)-Reporter-2	gugaacagcuccucgcccuugcucacgguggcgaccggggaucucCacagauucuuccggcguguauaccu
arRNA71(50+C+20)-Reporter-2	ccccggugaacagcuccucgcccuugcucacgguggcgaccggggaucucCacagauucuuccggcgugua
arRNA71(55+C+15)-Reporter-2	caccaccccggugaacagcuccucgcccuugcucacgguggcgaccggggaucucCacagauucuuccggc
arRNA71(60+C+10)-Reporter-2	augggcaccaccccggugaacagcuccucgcccuugcucacgguggcgaccggggaucucCacagauucuu
arRNA71(65+C+5)-Reporter-2	ccaggaugggcaccaccccggugaacagcuccucgcccuugcucacgguggcgaccggggaucucCacaga
arRNA71(70+C)-Reporter-2	cucgaccaggaugggcaccaccccggugaacagcuccucgcccuugcucacgguggcgaccggggaucucC
arRNA111-CCA-Reporter-3 (UAG)	gaugggcaccaccccggugaacagcuccucgcccuugcucacuggcagagcccucCagcaucgcgagcaggcgcugccuccuccgcccugcagcuuguacagcucguccau	Fig. 3f, g
arRNA111-GCA-Reporter-3 (UAC)	gaugggcaccaccccggugaacagcuccucgcccuugcucacuggcagagcccugCagcaucgcgagcaggcgcugccuccuccgcccugcagcuuguacagcucguccau
arRNA111-UCA-Reporter-3 (UAA)	gaugggcaccaccccggugaacagcuccucgcccuugcucacuggcagagcccuuCagcaucgcgagcaggcgcugccuccuccgcccugcagcuuguacagcucguccau
arRNA111-ACA-Reporter-3 (UAU)	gaugggcaccaccccggugaacagcuccucgcccuugcucacuggcagagcccuaCagcaucgcgagcaggcgcugccuccuccgcccugcagcuuguacagcucguccau
arRNA111-CCG-Reporter-3 (CAG)	gaugggcaccaccccggugaacagcuccucgcccuugcucacuggcagagcccucCggcaucgcgagcaggcgcugccuccuccgcccugcagcuuguacagcucguccau
arRNA111-GCG-Reporter-3 (CAC)	gaugggcaccaccccggugaacagcuccucgcccuugcucacuggcagagcccugCggcaucgcgagcaggcgcugccuccuccgcccugcagcuuguacagcucguccau
arRNA111-UCG-Reporter-3 (CAA)	gaugggcaccaccccggugaacagcuccucgcccuugcucacuggcagagcccuuCggcaucgcgagcaggcgcugccuccuccgcccugcagcuuguacagcucguccau
arRNA111-ACG-Reporter-3 (CAU)	gaugggcaccaccccggugaacagcuccucgcccuugcucacuggcagagcccuaCggcaucgcgagcaggcgcugccuccuccgcccugcagcuuguacagcucguccau
arRNA111-CCU-Reporter-3 (AAG)	gaugggcaccaccccggugaacagcuccucgcccuugcucacuggcagagcccucCugcaucgcgagcaggcgcugccuccuccgcccugcagcuuguacagcucguccau
arRNA111-GCU-Reporter-3 (AAC)	gaugggcaccaccccggugaacagcuccucgcccuugcucacuggcagagcccugCugcaucgcgagcaggcgcugccuccuccgcccugcagcuuguacagcucguccau
arRNA111-ACU-Reporter-3 (AAA)	gaugggcaccaccccggugaacagcuccucgcccuugcucacuggcagagcccuaCugcaucgcgagcaggcgcugccuccuccgcccugcagcuuguacagcucguccau
arRNA111-UCU-Reporter-3 (AAU)	gaugggcaccaccccggugaacagcuccucgcccuugcucacuggcagagcccuuCugcaucgcgagcaggcgcugccuccuccgcccugcagcuuguacagcucguccau
arRNA111-CCC-Reporter-3 (GAG)	gaugggcaccaccccggugaacagcuccucgcccuugcucacuggcagagcccucCcgcaucgcgagcaggcgcugccuccuccgcccugcagcuuguacagcucguccau
arRNA111-GCC-Reporter-3 (GAC)	gaugggcaccaccccggugaacagcuccucgcccuugcucacuggcagagcccugCcgcaucgcgagcaggcgcugccuccuccgcccugcagcuuguacagcucguccau
arRNA111-UCC-Reporter-3 (GAA)	gaugggcaccaccccggugaacagcuccucgcccuugcucacuggcagagcccuuCcgcaucgcgagcaggcgcugccuccuccgcccugcagcuuguacagcucguccau
arRNA111-ACC-Reporter-3 (GAU)	gaugggcaccaccccggugaacagcuccucgcccuugcucacuggcagagcccuaCcgcaucgcgagcaggcgcugccuccuccgcccugcagcuuguacagcucguccau
Ctrl RNA111	uaccgcuacagccacgcugauuucagcuauaccugcccgguauaaagggacguucacaccgcgauguucucugcuggggaauugcgcgauauucaggauuaaaagaagugc	Fig. 4
Ctrl RNA151	acuacaguugcuccgauauuuaggcuacgucaauaggcacuaacuuauuggcgcuggugaacggacuuccucucgaguaccagaagaugacuacaaaacuccuuuccauugcgaguaucggagucuggcucaguuuggccagggaggcacu
arRNA51-PPIB	cggaagaggguggggccgcgguggcCagggagccggcgccgccacgcgcgg	Fig. 4b
arRNA71-PPIB	cagcugaggccggaagaggguggggccgcgguggcCagggagccggcgccgccacgcgcggguggggggga
arRNA111-PPIB	ggaggcgaaagcagcccggacagcugaggccggaagaggguggggccgcgguggcCagggagccggcgccgccacgcgcgggugggggggacugggguugcucgcgggcuc
arRNA151-PPIB	gaggcgcagcauccacaggcggaggcgaaagcagcccggacagcugaggccggaagaggguggggccgcgguggcCagggagccggcgccgccacgcgcgggugggggggacugggguugcucgcgggcuccgggcgggcggcgggcgccg
arRNA51-KRAS	ucuugccuacgccaccagcuccaacCaccacaaguuuauauucagucauuu
arRNA71-KRAS	gucaaggcacucuugccuacgccaccagcuccaacCaccacaaguuuauauucagucauuuucagcaggcc
arRNA111-KRAS	GauucugaauuagcuguaucgucaaggcacucuugccuacgccaccagcuccaacCaccacaaguuuauauucagucauuuucagcaggccucucucccgcaccugggagc
arRNA151-KRAS	aucauauucguccacaaaaugauucugaauuagcuguaucgucaaggcacucuugccuacgccaccagcuccaacCaccacaaguuuauauucagucauuuucagcaggccucucucccgcaccugggagccgcugagccucuggccccgc
arRNA51-SMAD4	ucggcaugguaugaaguacuucgucCaggagcuggagggcccgguguaagu
arRNA71-SMAD4	gggucugcaaucggcaugguaugaaguacuucgucCaggagcuggagggcccgguguaagugaauuucaau
arRNA111-SMAD4	gaccucagucuaaagguugugggucugcaaucggcaugguaugaaguacuucgucCaggagcuggagggcccgguguaagugaauuucaauccagcaagguguuucuuuga
arRNA151-SMAD4	uaagggccccaacgguaaaagaccucagucuaaagguugugggucugcaaucggcaugguaugaaguacuucgucCaggagcuggagggcccgguguaagugaauuucaauccagcaagguguuucuuugaugcucugucuuggguaaucc
arRNA51-FANCC (TAC site)	ugggggguucggcugccgacaucagCaauugcucugccaccaucucagccc
arRNA71-FANCC (TAC site)	agcagggccgugggggguucggcugccgacaucagCaauugcucugccaccaucucagcccauccuccgaa
arRNA111-FANCC (TAC site)	aguagaaggccaagagccacagcagggccgugggggguucggcugccgacaucagCaauugcucugccaccaucucagcccauccuccgaagugaaugaacaggaaccagc
arRNA151-FANCC (TAC site)	ccucccaucacgggggccguaguagaaggccaagagccacagcagggccgugggggguucggcugccgacaucagCaauugcucugccaccaucucagcccauccuccgaagugaaugaacaggaaccagcucucaaagggaccuccgcag
arRNA151-PPIB (AAG site)	gccaaacaccacatgcttgccatctagccaggctgtcttgactgtcgtgatgaagaactgggagccgttggtgtcCttgcctgcgttggccatgctcacccagccaggcccgtagtgcttcagtttgaagttctcatcggggaagcgctca
arRNA151-PPIB (CAG site)	gggagtgggtccgctccaccagatgccagcaccggggccagtgcagctcagagccctgtggcggactacagggccCgcacagacggtcactcaaagaaagatgtccctgtgccctactccttggcgatggcaaagggcttctccacctcga
arRNA151-FANCC (AAG site)	tgcattttgtaaaatagatactagcagattgtcccaagatgtgtacagctcattctcacagcccagcgagggcacCtactccacaaatgcgtggccacaggtcatcacctgtcctgtggccctggcgagcctgatccctcacgccgggcac	Fig. 4c
arRNA151-FANCC (CAG site)	gctcattctcacagcccagcgagggcacttactccacaaatgcgtggccacaggtcatcacctgtcctgtggcccCggcgagcctgatccctcacgccgggcacccacacggcctgcgtgccttctagacttgagttcgcagctctttaag
arRNA151-IDUA (CAG site)	tcggccgggccctgggggcggtgggcgctggccaggacgcccaccgtgtggttgctgtccaggacggtcccggccCgcgacacttcggcccagagctgctcctcatccagcagcgccagcagccccatggccgtgagcaccggcttgcgca
arRNA111-TARDBP	ugaccagucuuaagaucuuucuugaccugcaccauaagaacuucuccaaagguacCaaaauacucuuucagguccuguucgguuguuuuccaugggagacccaacacuauu	Fig. 4d
arRNA111-CGA-Reporter-3 (UAG)	gaugggcaccaccccggugaacagcuccucgcccuugcucacuggcagagcccucGagcaucgcgagcaggcgcugccuccuccgcccugcagcuuguacagcucguccau	Fig. 4g
arRNA111-GGA-Reporter-3 (UAC)	gaugggcaccaccccggugaacagcuccucgcccuugcucacuggcagagcccugGagcaucgcgagcaggcgcugccuccuccgcccugcagcuuguacagcucguccau
arRNA111-UGA-Reporter-3 (UAA)	gaugggcaccaccccggugaacagcuccucgcccuugcucacuggcagagcccuuGagcaucgcgagcaggcgcugccuccuccgcccugcagcuuguacagcucguccau
arRNA111-AGA-Reporter-3 (UAU)	gaugggcaccaccccggugaacagcuccucgcccuugcucacuggcagagcccuaGagcaucgcgagcaggcgcugccuccuccgcccugcagcuuguacagcucguccau
arRNA111-CGG-Reporter-3 (CAG)	gaugggcaccaccccggugaacagcuccucgcccuugcucacuggcagagcccucGggcaucgcgagcaggcgcugccuccuccgcccugcagcuuguacagcucguccau
arRNA111-GGG-Reporter-3 (CAC)	gaugggcaccaccccggugaacagcuccucgcccuugcucacuggcagagcccugGggcaucgcgagcaggcgcugccuccuccgcccugcagcuuguacagcucguccau
arRNA111-UGG-Reporter-3 (CAA)	gaugggcaccaccccggugaacagcuccucgcccuugcucacuggcagagcccuuGggcaucgcgagcaggcgcugccuccuccgcccugcagcuuguacagcucguccau
arRNA111-AGG-Reporter-3 (CAU)	gaugggcaccaccccggugaacagcuccucgcccuugcucacuggcagagcccuaGggcaucgcgagcaggcgcugccuccuccgcccugcagcuuguacagcucguccau
arRNA111-CGU-Reporter-3 (AAG)	gaugggcaccaccccggugaacagcuccucgcccuugcucacuggcagagcccucGugcaucgcgagcaggcgcugccuccuccgcccugcagcuuguacagcucguccau
arRNA111-GGU-Reporter-3 (AAC)	gaugggcaccaccccggugaacagcuccucgcccuugcucacuggcagagcccugGugcaucgcgagcaggcgcugccuccuccgcccugcagcuuguacagcucguccau
arRNA111-AGU-Reporter-3 (AAA)	gaugggcaccaccccggugaacagcuccucgcccuugcucacuggcagagcccuaGugcaucgcgagcaggcgcugccuccuccgcccugcagcuuguacagcucguccau
arRNA111-UGU-Reporter-3 (AAU)	gaugggcaccaccccggugaacagcuccucgcccuugcucacuggcagagcccuuGugcaucgcgagcaggcgcugccuccuccgcccugcagcuuguacagcucguccau
arRNA111-CGC-Reporter-3 (GAG)	gaugggcaccaccccggugaacagcuccucgcccuugcucacuggcagagcccucGcgcaucgcgagcaggcgcugccuccuccgcccugcagcuuguacagcucguccau
arRNA111-GGC-Reporter-3 (GAC)	gaugggcaccaccccggugaacagcuccucgcccuugcucacuggcagagcccugGcgcaucgcgagcaggcgcugccuccuccgcccugcagcuuguacagcucguccau
arRNA111-UGC-Reporter-3 (GAA)	gaugggcaccaccccggugaacagcuccucgcccuugcucacuggcagagcccuuGcgcaucgcgagcaggcgcugccuccuccgcccugcagcuuguacagcucguccau
arRNA111-AGC-Reporter-3 (GAU)	gaugggcaccaccccggugaacagcuccucgcccuugcucacuggcagagcccuaGcgcaucgcgagcaggcgcugccuccuccgcccugcagcuuguacagcucguccau
arRNA111-CGA-Reporter-3 (UAG)	gaugggcaccaccccggugaacagcuccucgcccuugcucacuggcagagcccucGagcaucgcgagcaggcgcugccuccuccgcccugcagcuuguacagcucguccau	Fig. 4h
arRNA111-GGA-Reporter-3 (UAG)	gaugggcaccaccccggugaacagcuccucgcccuugcucacuggcagagcccuGGagcaucgcgagcaggcgcugccuccuccgcccugcagcuuguacagcucguccau
arRNA111-UGA-Reporter-3 (UAG)	gaugggcaccaccccggugaacagcuccucgcccuugcucacuggcagagcccuUGagcaucgcgagcaggcgcugccuccuccgcccugcagcuuguacagcucguccau
arRNA111-AGA-Reporter-3 (UAG)	gaugggcaccaccccggugaacagcuccucgcccuugcucacuggcagagcccuAGagcaucgcgagcaggcgcugccuccuccgcccugcagcuuguacagcucguccau
arRNA111-CGU-Reporter-3 (UAG)	gaugggcaccaccccggugaacagcuccucgcccuugcucacuggcagagcccucGUgcaucgcgagcaggcgcugccuccuccgcccugcagcuuguacagcucguccau
arRNA111-CGG-Reporter-3 (UAG)	gaugggcaccaccccggugaacagcuccucgcccuugcucacuggcagagcccucGGgcaucgcgagcaggcgcugccuccuccgcccugcagcuuguacagcucguccau
arRNA111-CGC-Reporter-3 (UAG)	gaugggcaccaccccggugaacagcuccucgcccuugcucacuggcagagcccucGCgcaucgcgagcaggcgcugccuccuccgcccugcagcuuguacagcucguccau
arRNA111-CGU-Reporter-3 (AAG)	gaugggcaccaccccggugaacagcuccucgcccuugcucacuggcagagcccucGugcaucgcgagcaggcgcugccuccuccgcccugcagcuuguacagcucguccau
arRNA111-GGU-Reporter-3 (AAG)	gaugggcaccaccccggugaacagcuccucgcccuugcucacuggcagagcccuGGugcaucgcgagcaggcgcugccuccuccgcccugcagcuuguacagcucguccau
arRNA111-UGU-Reporter-3 (AAG)	gaugggcaccaccccggugaacagcuccucgcccuugcucacuggcagagcccuUGugcaucgcgagcaggcgcugccuccuccgcccugcagcuuguacagcucguccau
arRNA111-AGU-Reporter-3 (AAG)	gaugggcaccaccccggugaacagcuccucgcccuugcucacuggcagagcccuAGugcaucgcgagcaggcgcugccuccuccgcccugcagcuuguacagcucguccau
arRNA111-CGA- Reporter-3 (AAG)	gaugggcaccaccccggugaacagcuccucgcccuugcucacuggcagagcccucGAgcaucgcgagcaggcgcugccuccuccgcccugcagcuuguacagcucguccau
arRNA111-CGC-Reporter-3 (AAG)	gaugggcaccaccccggugaacagcuccucgcccuugcucacuggcagagcccucGCgcaucgcgagcaggcgcugccuccuccgcccugcagcuuguacagcucguccau
arRNA111-CGG-Reporter-3 (AAG)	gaugggcaccaccccggugaacagcuccucgcccuugcucacuggcagagcccucGGgcaucgcgagcaggcgcugccuccuccgcccugcagcuuguacagcucguccau
arRNA111-KRAS-AG6	gauucugaauuagcuguaucgucaaggcacucgugccgacgccaccagcuccaacCaccacaaguggagagucagucauuuucagcaggccucucucccgcaccugggagc	Fig. 4i
arRNA111-KRAS-AG9	gauucugaauuagcuggaucgucaaggcacucgggccgacgccaccagcuccaacCaccacaaguggagagucagucauuuucagcaggccucucucccgcaccggggagc
arRNA111-TP53	gggagcagccucuggcauucugggagcuucaucuggaccugggucuucagugaacCauuguucaauaucguccggggacagcaucaaaucauccauugcuugggacggcaa	Fig. 7
arRNA111-TP53-AG1	gggagcagccucuggcauucugggagcuucaucuggaccugggucuucagugaacCauuguucaagaucguccggggacagcaucaaaucauccauugcuugggacggcaa
arRNA111-TP53-AG4	gggagcagccucuggcagucggggagcuucaucuggaccugggucuucagugaacCauuguucaagaucguccggggacagcaucaaaucauccagugcuugggacggcaa
arRNA111-COL3A1	cauauuacagaauaccuugauagcauccaauuugcauccuugguuagggucaaccCaguauucuccacucuugaguucaggauggcagaauuucaggucucugcaguuucu	Fig. 8
arRNA111-BMPR2	gugaagauaagccaguccucuaguaacagaaugagcaagacggcaagagcuuaccCagucacuuguguggagacuuaaauacuugcauaaagauccauugggauaguacuc
arRNA111-AHI1	gugaacgucaaacugucggaccaauauggcagaaucuucucucaucucaacuuucCauauccguaucauggaaucauagcauccuguaacuacuagcucucuuacagcugg
arRNA111-FANCC (Site 2)	gccaaugaucucgugaguuaucucagcagugugagccaucagggugaugacauccCaggcgaucguguggccuccaggagcccagagcaggaaguugaggagaaggugccu
arRNA111-MYBPC3	caagacggugaaccacuccauggucuucuugucggcuuucugcacuguguaccccCagagcuccguguugccgacauccugggguggcuuccacuccagagccacauuaag
arRNA111-IL2RG	aggauucucuuuugaaguauugcucccccaguggauuggguggcuccauucacucCaaugcugagcacuuccacagaguggguuaaagcggcuccgaacacgaaacgugua
arRNA111-IDUA-V1	gacgcccaccgugugguugcuguccaggacggucccggccugcgacacuucggccCagagcugcuccucauccagcagcgccagcagccccauggccgugagcaccggcuu	Fig. 11
arRNA111-IDUA-V2	gacgcccaccgugugguugcuguccaggacggucccggccugcgacacuucggccCagagcugcuccucaucugcggggcgggggggggccgucgccgcguggggucguug
