## Supplementary Table 4 for "Leveraging Endogenous ADAR for Programmable Editing on RNA"

### Sheet: Primers used in this study
Name of Primer	Sequence (5'--->3')
mCherry-SpeI-F	TATAACTAGTATGGTGAGCAAGGGCGAGGAG
mCherry-BsmBI-R1	TATACGTCTCATCTACAGATTCTTCCGGCGTGTATACCTTC
EGFP-BsmBI-F1 (Reporter-1)	TATACGTCTCATAGAGATCCCCGGTCGCCACCGTGAGCAAGGGCGAGGAGCTG
EGFP-AscI-R	TATAGGCGCGCCTTACTTGTACAGCTCGTCCATGCC
mCherry-BsmBI-R2	TATACGTCTCAAGGCGCTGCCTCCTCCGCCGCTGCCTCCTCCGCCGCTGCCTCCTCCGCCCTGCAGCTTGTACAGCTCGTCCATGCCGCCGGTG
EGFP-BsmBI-F2 (Reporter-2)	TATACGTCTCAGCCTGCTCGCGATGCTAGAGGGCTCTGCCAGTGAGCAAGGGCGAGGAGCTG
LbuCas13-SpeI-F	TATAACTAGTATGGTGGATTACAAGGATGACGACGATAAGATGAAAGTGACGAAGGTAGGAGGCATTTCG
LbuCas13-AscI-R	ATATGGCGCGCCGTTTTCAGACTTTTTCTCTTCCATTTTGTATTCAAACATAATCTTCAC
hADAR1DD-AscI-F	TATAGGCGCGCCAGGCGGAGGAGGCAGCGGCGGAGGAGGCAGCCTCCTCCTCTCAAGGTCCCCAGAAGC
hADAR1DD-SbfI-R	TATACCTGCAGGCTACACCTTGCGTTTTTTCTTGGGTACTGGGCAGAGATAAAAGTTCTTTTCC
Deep-seq-F (Reporter-1)	CACTCCACCGGCGGCATGGACGAG
Deep-seq-R (Reporter-1)	CACGCTGAACTTGTGGCCGTTTACGTCG
ADAR1-p150-SpeI-F	TATAACTAGTATGAATCCGCGGCAGGGGTATTCCCTCAGC
ADAR1-p150-AscI-R	TATAGGCGCGCCCTACTTATCGTCGTCATCCTTGTAATCTACTGGGCAGAGATAAAAGTTCTTTTCCTCCTGG
ADAR2-SpeI-F	TATAACTAGTATGGATATAGAAGATGAAGAAAACATGAGTTC
ADAR2-AscI-R	TATAGGCGCGCCCTACTTATCGTCGTCATCCTTGTAATCGGGCGTGAGTGAGAACTGGTCCTGCTCG
ADAR1-p110-SpeI-F	TATAACTAGTATGGCCGAGATCAAGGAGAAAATCTGC
ADAR1-p110-AscI-R	TATAGGCGCGCCCTACTTATCGTCGTCATCCTTGTAATCTACTGGGCAGAGATAAAAGTTCTTTTCCTCCTGG
KRAS-deep-seq-F	CGCCATTTCGGACTGGGAG
KRAS-deep-seq-R	AGAGACAGGTTTCTCCATCAATTAC
PPIB-deep-seq-F	GAGCCCGCGAGCAACC
PPIB-deep-seq-R	GCAGCAGGAAGAAGACGGAC
FANCC-deep-seq-F1 (TAC site)	AGAAGCAGTTGAAGACCAGACTC
FANCC-deep-seq-R (TAC site)	GGCCTTCACCTGGACCATAG
FANCC-deep-seq-F2 (TAC site)	AGAGAAGCAGTTGAAGACCAGA
FANCC-deep-seq-R2 (TAC site)	CGGCCTTCACCTGGACCATA
FANCC-deep-seq-F3 (TAC site)	CAGAGAAGCAGTTGAAGACCAGA
FANCC-deep-seq-R3 (TAC site)	CGGCCTTCACCTGGACCATA
SMAD4-deep-seq-F1	TTTGTGAAAGGCTGGGGACC
SMAD4-deep-seq-R1	ACAGGATTGTATTTTGTAGTCCACC
SMAD4-deep-seq-F2	AGGATGAGTTTTGTGAAAGGCTG
SMAD4-deep-seq-R2	ATTTTGTAGTCCACCATCCTGATA
SMAD4-deep-seq-F3	GATGAGTTTTGTGAAAGGCTGG
SMAD4-deep-seq-R3	ATTTTGTAGTCCACCATCCTGATAA
TRAPPC12-deep-seq-F	CGAAGAGAACGAGACCGCAT
TRAPPC12-deep-seq-R	GAAGATGGTGCACACCGGG
TARDBP-deep-seq-F	GACAGATGCTTCATCAGCAGTG
TARDBP-deep-seq-R	CGAACAAAGCCAAACCCCTTT
COL3A1-deep-seq-F	TCTGTTAATGGACAAATAGAAAGCC
COL3A1-deep-seq-R	GGAACATTCAAAGGATTGGCACT
BMPR2-deep-seq-F	AGTCACTGCAGATGGACGCA
BMPR2-deep-seq-R	ATCTCGATGGGAAATTGCAGGT
AHI1-deep-seq-F	TCAGAGTTTTACCTCATCCTTCTTT
AHI1-deep-seq-R	CCTGAATACATATGATGACCTTCAG
FANCC-deep-seq-F (Site2)	AGGGCACAGACACAGACCTC
FANCC-deep-seq-R (Site2)	AGGGCTTTCAATGCCAAGACG
MYBPC3-deep-seq-F	TGACAAGCCAAGTCCTCCC
MYBPC3-deep-seq-R	ATTGCCAATGATGAGCTCTGG
IL2RG-deep-seq-F	TTATAGACATAAGTTCTCCTTGCCT
IL2RG-deep-seq-R	TCAATCCCATGGAGCCAACA
1-deep-seq-F (Reporter-3)	TACACGACGCTCTTCCGATCTTAAGTAGAGGCCGCCACTCCACCGGCGGC
2-deep-seq-F (Reporter-3)	TACACGACGCTCTTCCGATCTATCATGCTTAGCCGCCACTCCACCGGCGGC
3-deep-seq-F (Reporter-3)	TACACGACGCTCTTCCGATCTGATGCACATCTGCCGCCACTCCACCGGCGGC
4-deep-seq-F (Reporter-3)	TACACGACGCTCTTCCGATCTCGATTGCTCGACGCCGCCACTCCACCGGCGGC
5-deep-seq-F (Reporter-3)	TACACGACGCTCTTCCGATCTTCGATAGCAATTCGCCGCCACTCCACCGGCGGC
6-deep-seq-F (Reporter-3)	TACACGACGCTCTTCCGATCTATCGATAGTTGCTTGCCGCCACTCCACCGGCGGC
7-deep-seq-F (Reporter-3)	TACACGACGCTCTTCCGATCTGATCGATCCAGTTAGGCCGCCACTCCACCGGCGGC
8-deep-seq-F (Reporter-3)	TACACGACGCTCTTCCGATCTCGATCGATTTGAGCCTGCCGCCACTCCACCGGCGGC
9-deep-seq-F (Reporter-3)	TACACGACGCTCTTCCGATCTACGATCGATACACGATCGCCGCCACTCCACCGGCGGC
10-deep-seq-F (Reporter-3)	TACACGACGCTCTTCCGATCTTACGATCGATGGTCCAGAGCCGCCACTCCACCGGCGGC
1-deep-seq-R (Reporter-3)	AGACGTGTGCTCTTCCGATCTTAAGTAGAGTCGCCGTCCAGCTCGACCAG
2-deep-seq-R (Reporter-3)	AGACGTGTGCTCTTCCGATCTATCATGCTTATCGCCGTCCAGCTCGACCAG
3-deep-seq-R (Reporter-3)	AGACGTGTGCTCTTCCGATCTGATGCACATCTTCGCCGTCCAGCTCGACCAG
4-deep-seq-R (Reporter-3)	AGACGTGTGCTCTTCCGATCTCGATTGCTCGACTCGCCGTCCAGCTCGACCAG
5-deep-seq-R (Reporter-3)	AGACGTGTGCTCTTCCGATCTTCGATAGCAATTCTCGCCGTCCAGCTCGACCAG
6-deep-seq-R (Reporter-3)	AGACGTGTGCTCTTCCGATCTATCGATAGTTGCTTTCGCCGTCCAGCTCGACCAG
7-deep-seq-R (Reporter-3)	AGACGTGTGCTCTTCCGATCTGATCGATCCAGTTAGTCGCCGTCCAGCTCGACCAG
8-deep-seq-R (Reporter-3)	AGACGTGTGCTCTTCCGATCTCGATCGATTTGAGCCTTCGCCGTCCAGCTCGACCAG
9-deep-seq-R (Reporter-3)	AGACGTGTGCTCTTCCGATCTACGATCGATACACGATCTCGCCGTCCAGCTCGACCAG
10-deep-seq-R (Reporter-3)	AGACGTGTGCTCTTCCGATCTTACGATCGATGGTCCAGATCGCCGTCCAGCTCGACCAG
ST3GAL1-deep-seq-F	GGGGAACTCGGGCAACCT
ST3GAL1-deep-seq-R	GAATCGGATCTGCCCCGTG
EHD2-deep-seq-F	CATCGAGGCCAAGCTGGAA
EHD2-deep-seq-R	GTAGTGAGGAGGGAGACCCC
OSTM1-AS1-deep-seq-F	AAGCCTCCTTCCTTCCCCAA
OSTM1-AS1-deep-seq-R	ATCGATACACTCCCTAGCCCA
IL6-qPCR-F1	ACAAATTCGGTACATCCTCGAC
IL6-qPCR-R1	TTCAGCCATCTTTGGAAGGTT
INF-β-qPCR-F1	ACGCCGCATTGACCATCTAT
INF-β-qPCR-R1	TAGCCAGGAGGTTCTCAACA
GAPDH-F1	GGCATGGACTGTGGTCATGAG
GAPDH-R1	TGCACCACCAACTGCTTAGC
Reporter-1-qPCR-F	CCCCGTAATGCAGAAGAAGACC
Reporter-1-qPCR-R	GTCCTTCAGCTTCAGCCTCTG
PPIB-qPCR-F	AACGCAACATGAAGGTGCTC
PPIB-qPCR-R	ACCTTGACGGTGACTTTGGG
KRAS-qPCR-F	CAGTGCAATGAGGGACCAGT
KRAS-qPCR-R	AGGACCATAGGTACATCTTCAGAG
SMAD4-qPCR-F	CGAACGAGTTGTATCACCTGGA
SMAD4-qPCR-R	CGATGGCTGTCCCTCAAAGT
FANCC-qPCR-F	AGTTGCTCTTTTCACTCAAGGTC
FANCC-qPCR-R	TTCTCTCTGAGTTCAGACGCT
PPIB-deep-seq-F (AAG site)	TACACGACGCTCTTCCGATCTTAAGTAGAGTGGCACAGGAGGAAAGAGCATC
PPIB-deep-seq-R (AAG site)	AGACGTGTGCTCTTCCGATCTTAAGTAGAGGCACCACCTCCATGCCCTC
PPIB-deep-seq-F (CAG site)	TACACGACGCTCTTCCGATCTTAAGTAGAGCATCGCAGACTGCGGCAAG
PPIB-deep-seq-R (CAG site)	AGACGTGTGCTCTTCCGATCTTAAGTAGAGAGTCCATGGGCCTGTGGAATGT
FANCC-deep-seq-F2 (AAG/CAG site)	GAAAAACTGGCCCGAGAGC
FANCC-deep-seq-R2 (AAG/CAG site)	CTGAGTCTGGGCTGAGGGAC
IDUA-deep-seq-F	CGCTTCCAGGTCAACAACAC
IDUA-deep-seq-R	CTCGCGTAGATCAGCACCG
p53-deep-seq-F	CCCCTCTGAGTCAGGAAACAT
p53-deep-seq-R	GAAGATGACAGGGGCCAGG
IFN-β-qPCR-F	TAGCACTGGCTGGAATGAG
IFN-β-qPCR-R	GTTTCGGAGGTAACCTGTAAG
ISG56-qPCR-F	TACAGCAACCATGAGTACAA
ISG56-qPCR-R	TCAGGTGTTTCACATAGGC
ISG54-qPCR-F	CTGCAACCATGAGTGAGAA
ISG54-qPCR-R	CCTTTGAGGTGCTTTAGATAG
IL-6-qPCR-F	GCCCTGAGAAAGGAGACAT
IL-6-qPCR-R	CTGTTCTGGAGGTACTCTAGGTAT
IL-8-qPCR-F	TTTGAAGAGGGCTGAGAA
IL-8-qPCR-R	TGTTCTGGATATTTCATGG
RANTES-qPCR-F	CATCTGCCTCCCCATATTCC
RANTES-qPCR-R	TCCATCCTAGCTCATCTCCAAA
IL-12-qPCR-F	TGCTCCAGAAGGCCAGAC
IL-12-qPCR-R	TTCATAAATACTACTAAGGCACAGG
IL-1β-qPCR-F	ACAGATGAAGTGCTCCTTCCA
IL-1β-qPCR-R	GTCGGAGATTCGTAGCTGGAT
MCP1-qPCR-F	CATTGTGGCCAAGGAGATCTG
MCP1-qPCR-R	CTTCGGAGTTTGGGTTTGCTT
MIP1A-qPCR-F	CATCACTTGCTGCTGACACG
MIP1A-qPCR-R	TGTGGAATCTGCCGGGAG
IP10-qPCR-F	CTGACTCTAAGTGGCATT
IP10-qPCR-R	TGATGGCCTTCGATTCTG
GAPDH-qPCR-F2	CGGAGTCAACGGATTTGGTCGTA
GAPDH-qPCR-R2	AGCCTTCTCCATGGTGGTGAAGAC
